# Premeiotic and meiotic failures lead to hybrid male sterility in the *Anopheles gambiae* complex

**DOI:** 10.1101/507889

**Authors:** Jiangtao Liang, Igor V. Sharakhov

## Abstract

Hybrid male sterility contributes to speciation by restricting gene flow between related taxa. Detailed cytological characterizations of reproductive organs in hybrid males is important for identifying phenotypes that can help guide searches of speciation genes. To investigate possible cellular causes of hybrid male sterility, we performed crosses between closely related species of the *Anopheles gambiae* complex: *An. merus* with *An. gambiae* or *An. coluzzii*. We demonstrate that hybrid male sterility in African malaria mosquitoes involves two defects in the reciprocal crosses: a premeiotic arrest of germline stem cells in degenerate testes and a failure of the reductional meiotic division of primary spermatocytes in normal-like testes. The premeiotic arrest in degenerate testes of hybrids is accompanied by a strong suppression of meiotic and postmeiotic genes. Unlike pure species, sex chromosomes in normal-like testes of F1 hybrids are largely unpaired during meiotic prophase I and all chromosomes show various degrees of insufficient condensation. Instead of entering reductional division in meiosis I, primary spermatocytes prematurely undergo an equational mitotic division producing nonmotile diploid sperm. Thus, our study identified cytogenetic errors in interspecies hybrids that arise during the early stages of postzygotic isolation.
