## Supplementary material for "Premeiotic and meiotic failures lead to hybrid male sterility in the *Anopheles gambiae* complex": the ruler tool in Adobe Photoshop CS6 (Adobe Inc., San Jose, CA, USA) (supplementary material, table S2)

### Sheet: length of chromosomes
Table S2. Sizes of metaphase chromosomes in pure species and interspecies F1 hybrids of the An. gambiae complex.
Chromosome	Species or hybrid	Length of chromosomes (μm)													Mean length (μm)	Length ratio (Hybrid/Parent)	DF	P-Value
X chromosome	An. merus F1(MxG)	10	9.6	8.4	8.2	10.8	11	5.8	9.2	10.4					9.27	1.89571	20	< 0.0001
	An. merus	5.8	5	5	5.3	5.4	5.7	4.4	4.3	4.1	4.4	4.9	4.7	4.6	4.89
Y chromosome	An. gambiae F1(MxG)	3	3	2.6	2.8	4.6	2.7	2.1	3.1	3.5					3.04	1.34513	14	0.031
	An. gambiae	2	1.8	2	3.5	2.4	2.2	1.9							2.26
Autosome 2	An. merus F1(MxG)	7.3	7.2	6	7.8	8	8.4	6.5	7.6	8.7					7.5	1.51822	20	< 0.0001
	An. merus	6	5.2	5.4	4.6	4.6	5	5.1	4.8	4.5	4.3	5.6	5.1	4	4.94
	An. gambiae F1(MxG)	7	6.2	5.6	5.8	7.6	7.4	5.1	6.8	6.3					6.42	1.37768	15	< 0.0001
	An. gambiae	5.4	4.4	4.3	4.2	5.2	4.2	5	4.6						4.66
Autosome 3	An. merus F1(MxG)	5.7	5.4	5.2	5.7	7.2	6.2	5.4	6	6.3					5.9	1.53247	20	< 0.0001
	An. merus	4.4	3.8	4	3.8	3.6	3.9	3.7	3.7	3.4	3.8	4.5	3.8	3.7	3.85
	An. gambiae F1(MxG)	6	4.6	4.4	5.2	5.8	5.8	4.4	5.1	5.9					5.24	1.29064	15	0.0086
	An. gambiae	5.2	4.1	4	4	5.1	2.1	3.9	4.1						4.06
Chromosome	Species or hybrid	Length of chromosomes (μm)													Mean length (μm)	Length ratio (Hybrid/Parent)	DF	P-Value
X chromosome	An. merus F1(MxC)	8.9	8.6	8	6.6	6.5	8.6								7.87	1.60941	17	< 0.0001
	An. merus	5.8	5	5	5.3	5.4	5.7	4.4	4.3	4.1	4.4	4.9	4.7	4.6	4.89
Y chromosome	An. coluzzii F1(MxC)	3.3	2.9	3.1	2.6	2.3	2.8								2.83	1.28054	11	0.0048
	An. coluzzii	2.7	2.2	2	2	1.9	2.4	2.3							2.21
Autosome 2	An. merus F1(MxC)	7.2	6.7	5.7	5.7	6.7	7.5								6.58	1.33198	17	< 0.0001
	An. merus	6	5.2	5.4	4.6	4.6	5	5.1	4.8	4.5	4.3	5.6	5.1	4	4.94
	An. coluzzii F1(MxC)	6.4	5.7	5.3	5.1	4.3	5.5								5.38	1.15451	11	0.0646
	An. coluzzii	5	3.8	3.9	5.2	4.6	5	5.1							4.66
Autosome 3	An. merus F1(MxC)	5.6	5.5	4.6	4.6	4.4	5.5								5.03	1.30649	17	< 0.0001
	An. merus	4.4	3.8	4	3.8	3.6	3.9	3.7	3.7	3.4	3.8	4.5	3.8	3.7	3.85
	An. coluzzii F1(MxC)	5.2	5.4	4.8	4.1	4	5.2								4.78	1.22879	11	0.0129
	An. coluzzii	4.5	3.4	3.2	4	3.6	4.3	4.2							3.89
F1(MxG) – hybrids from cross ♀An. merus x ♂An. gambiae ZANU; F1(MxC) – hybrids from cross ♀An. merus x ♂An. coluzzii MOPTI.
