## Supplementary material for "Premeiotic and meiotic failures lead to hybrid male sterility in the *Anopheles gambiae* complex": were analyzed in pure species and hybrids, respectively (supplementary material, table S3)

### Sheet: Sheet1
Table S3. Numbers and percentages of primary spermatocytes with paired and unpaired sex chromosomes.
Anopheles coluzzii MOPTI	Number of cells with paired chromosomes	Number of cells with unpaired chromosomes	Percentage of cells with paired chromosomes	Percentage of cells with unpaired chromosomes
Individual 1	52	5	0.912281	0.0877193
Individual 2	62	0	1	0
Individual 3	77	2	0.974684	0.0253165
Individual 4	92	5	0.948454	0.0515464
Individual 5	78	1	0.987342	0.0126582
Individual 6	44	0	1	0
F1♀ An. merus × ♂ An. coluzzii MOPTI	Number of cells with paired chromosomes	Number of cells with unpaired chromosomes	Percentage of cells with paired chromosomes
Individual 1	31	103	0.231343	0.768657
Individual 2	15	81	0.15625	0.84375
Individual 3	15	42	0.263158	0.736842
Individual 4	24	41	0.369231	0.630769
Individual 5	17	46	0.269841	0.730159
Individual 6	21	53	0.283784	0.716216
